# Novel Proteomic changes in Yeast Mitochondria provide insights into mitochondrial functioning upon over-expression of human p53

**DOI:** 10.1101/746412

**Authors:** Archana Kumari Redhu, Jayadeva Paike Bhat

**Affiliations:** Laboratory of Molecular Genetics, Department of Biosciences and Bioengineering, Indian Institute of Technology-Bombay, Powai. Mumbai-400076

**Author notes:** Corresponding author: Jayadeva Paike Bhat.

**Keywords:** p53, *Saccharomyces cerevisiae*, Mitochondria, Apoptosis, Proteomics

## Abstract

Cancer cells display enhanced glycolytic activity and impaired oxidative phosphorylation even in the presence of adequate oxygen (Warburg effect). Mitochondrial physiology is a promising hit target for anti-cancer therapy because of its key role in Warburg effect and activating apoptosis in mammalian as well as yeast cells. Over-expression of human p53 in *S.cerevisiae* leads to cell cycle arrest and apotosis. In the present work we show that how *S.cerevisiae* escapes from p53 induced apoptosis in fermentable carbon source, whereas in case of non-fermentable carbon source this phenomenon is not observed. To shed the light on this aspect we performed a quantitative proteomic analysis of yeast mitochondria isolated from the cells grown on sucrose (fermentation) and glycerol (respiration) with and without p53 over-expression. Through this approach, we identified a total dataset of 1120 proteins with 1% FDR, of which 239(133+106) proteins are differentially experssed in both conditions. Interestingly, we observed that after over-expression of p53 in sucrose grown yeast cells, a complete set of pentose phosphate pathway (PPP) enzymes is up-regulated in the mitochondria that leads to enhanced mitochondrial NADPH production and ROS quenching. Increased association of a hexose transporter (HXT6) and a hexokinase (HXK2) with the mitochondria of fermenting yeast cells upon over-expression of p53, may direct glucose towards PPP inside the mitochondria. In conclusion, our results provide the evidence that up-regulated PPP inside the mitochondria is a key to evade apoptosis by *S.cerevisiae* upon p53 over-expression.
