## Supplementary material for "Novel Proteomic changes in Yeast Mitochondria provide insights into mitochondrial functioning upon over-expression of human p53": V

### Sheet: Sheet1
Protein FDR Confidence: Combined	Accession	Description	Coverage (%)	Unique Peptides	Glycerol	Glycerol+Galactose	P value
High	P46998	Mitochondrial membrane protein FMP33 OS=Saccharomyces cerevisiae (strain ATCC 204508 / S288c) GN=FMP33 PE=1 SV=1	24	3	4.6	160.1	<0.05
High	P08067	Cytochrome b-c1 complex subunit Rieske, mitochondrial OS=Saccharomyces cerevisiae (strain ATCC 204508 / S288c) GN=RIP1 PE=1 SV=1	34	6	94.8	140.6	<0.05
High	P40491	ATP synthase assembly factor FMC1, mitochondrial OS=Saccharomyces cerevisiae (strain ATCC 204508 / S288c) GN=FMC1 PE=1 SV=1	22	2	8	222.6	<0.05
High	P37299	Cytochrome b-c1 complex subunit 10 OS=Saccharomyces cerevisiae (strain ATCC 204508 / S288c) GN=QCR10 PE=1 SV=2	35	3	14.6	228	<0.05
High	P32614	Fumarate reductase 1 OS=Saccharomyces cerevisiae (strain ATCC 204508 / S288c) GN=FRD1 PE=1 SV=1	5	2	4.5	114.4	<0.05
High	P32799	Cytochrome c oxidase subunit 6A, mitochondrial OS=Saccharomyces cerevisiae (strain ATCC 204508 / S288c) GN=COX13 PE=1 SV=1	22	3	47.2	192.1	>0.05
High	P21306	ATP synthase subunit epsilon, mitochondrial OS=Saccharomyces cerevisiae (strain ATCC 204508 / S288c) GN=ATP15 PE=1 SV=2	42	2	31.6	249.2	<0.05
High	P07255	Cytochrome c oxidase subunit 7A OS=Saccharomyces cerevisiae (strain ATCC 204508 / S288c) GN=COX9 PE=1 SV=2	31	2	43	165.7	<0.05
High	P00427	Cytochrome c oxidase subunit 6, mitochondrial OS=Saccharomyces cerevisiae (strain ATCC 204508 / S288c) GN=COX6 PE=1 SV=1	35	6	63.1	161.7	<0.05
High	P08525	Cytochrome b-c1 complex subunit 8 OS=Saccharomyces cerevisiae (strain ATCC 204508 / S288c) GN=QCR8 PE=1 SV=2	13	3	91	173.7	<0.05
High	P25372	Thioredoxin-3, mitochondrial OS=Saccharomyces cerevisiae (strain ATCC 204508 / S288c) GN=TRX3 PE=1 SV=1	22	3	38	168	<0.05
High	P00410	Cytochrome c oxidase subunit 2 OS=Saccharomyces cerevisiae (strain ATCC 204508 / S288c) GN=COX2 PE=1 SV=1	21	5	104.2	148.6	<0.05
High	Q01519	Cytochrome c oxidase subunit 6B OS=Saccharomyces cerevisiae (strain ATCC 204508 / S288c) GN=COX12 PE=1 SV=2	19	3	75	229.7	<0.05
High	P29952	Mannose-6-phosphate isomerase OS=Saccharomyces cerevisiae (strain ATCC 204508 / S288c) GN=PMI40 PE=1 SV=4	5	2	5.6	108.9	<0.05
High	P17695	Glutaredoxin-2, mitochondrial OS=Saccharomyces cerevisiae (strain ATCC 204508 / S288c) GN=GRX2 PE=1 SV=3	26	3	104	203	<0.05
High	P00447	Superoxide dismutase [Mn], mitochondrial OS=Saccharomyces cerevisiae (strain ATCC 204508 / S288c) GN=SOD2 PE=1 SV=1	37	8	112	177	<0.05
High	P09435	Heat shock protein SSA3 OS=Saccharomyces cerevisiae (strain ATCC 204508 / S288c) GN=SSA3 PE=1 SV=3	26	6	39.4	217.1	>0.05
High	P00424	Cytochrome c oxidase polypeptide 5A, mitochondrial OS=Saccharomyces cerevisiae (strain ATCC 204508 / S288c) GN=COX5A PE=1 SV=1	44	5	100.4	185.4	<0.05
High	P38911	FK506-binding nuclear protein OS=Saccharomyces cerevisiae (strain ATCC 204508 / S288c) GN=FPR3 PE=1 SV=2	13	5	17.2	275.3	<0.05
High	P37299	Cytochrome b-c1 complex subunit 10 OS=Saccharomyces cerevisiae (strain ATCC 204508 / S288c) GN=QCR10 PE=1 SV=2	35	3	14.6	228	<0.05
High	P04037	Cytochrome c oxidase subunit 4, mitochondrial OS=Saccharomyces cerevisiae (strain ATCC 204508 / S288c) GN=COX4 PE=1 SV=1	45	5	103.7	142.4	<0.05
High	P0CY09	Silenced mating-type protein ALPHA2 OS=Saccharomyces cerevisiae (strain ATCC 204508 / S288c) GN=HMLALPHA2 PE=3 SV=1	22	4	8.6	112.4	<0.05
High	P00175	Cytochrome b2, mitochondrial OS=Saccharomyces cerevisiae (strain ATCC 204508 / S288c) GN=CYB2 PE=1 SV=1	27	14	144.4	232.1	<0.05
High	P40515	Mitochondria fission 1 protein OS=Saccharomyces cerevisiae (strain ATCC 204508 / S288c) GN=FIS1 PE=1 SV=1	32	4	21.4	234.1	<0.05
High	Q05778	Proteasome chaperone 1 OS=Saccharomyces cerevisiae (strain ATCC 204508 / S288c) GN=PBA1 PE=1 SV=2	8	2	14	148.9	<0.05
High	P53549	Thioredoxin reductase 2, mitochondrial OS=Saccharomyces cerevisiae (strain ATCC 204508 / S288c) GN=TRR2 PE=1 SV=1	13	3	36.3	169.9	<0.05
High	P35176	Peptidyl-prolyl cis-trans isomerase D OS=Saccharomyces cerevisiae (strain ATCC 204508 / S288c) GN=CPR5 PE=2 SV=1	29	4	7.4	65.3	<0.05
High	P53839	Glyoxylate reductase 1 OS=Saccharomyces cerevisiae (strain ATCC 204508 / S288c) GN=GOR1 PE=1 SV=1	14	4	15.3	130.5	<0.05
High	P15807	Siroheme biosynthesis protein MET8 OS=Saccharomyces cerevisiae (strain ATCC 204508 / S288c) GN=MET8 PE=1 SV=1	12	2	19.1	159.4	<0.05
High	A6ZPT1	Putative lipoate-protein ligase A OS=Saccharomyces cerevisiae (strain YJM789) GN=AIM22 PE=3 SV=2	8	2	11.1	92.4	<0.05
High	P22517	Calcium/calmodulin-dependent protein kinase II OS=Saccharomyces cerevisiae (strain ATCC 204508 / S288c) GN=CMK2 PE=1 SV=2	4	2	19	157.8	<0.05
High	P53834	Hsp90 co-chaperone HCH1 OS=Saccharomyces cerevisiae (strain ATCC 204508 / S288c) GN=HCH1 PE=1 SV=1	8	2	37.3	121.1	<0.05
High	Q04894	NADP-dependent alcohol dehydrogenase 6 OS=Saccharomyces cerevisiae (strain ATCC 204508 / S288c) GN=ADH6 PE=1 SV=1	8	2	8.1	64.1	<0.05
High	P21306	ATP synthase subunit epsilon, mitochondrial OS=Saccharomyces cerevisiae (strain ATCC 204508 / S288c) GN=ATP15 PE=1 SV=2	42	2	31.6	249.2	<0.05
High	P38077	ATP synthase subunit gamma, mitochondrial OS=Saccharomyces cerevisiae (strain ATCC 204508 / S288c) GN=ATP3 PE=1 SV=1	46	17	106.2	126	<0.05
High	P46956	Inorganic phosphate transporter PHO86 OS=Saccharomyces cerevisiae (strain ATCC 204508 / S288c) GN=PHO86 PE=1 SV=1	12	4	10.9	82.3	<0.05
High	P53235	Eukaryotic translation initiation factor 2A OS=Saccharomyces cerevisiae (strain ATCC 204508 / S288c) GN=YGR054W PE=1 SV=1	4	2	26.4	195	<0.05
High	Q12265	Ribose-phosphate pyrophosphokinase 5 OS=Saccharomyces cerevisiae (strain ATCC 204508 / S288c) GN=PRS5 PE=1 SV=1	6	2	34	246.9	<0.05
High	Q12165	ATP synthase subunit delta, mitochondrial OS=Saccharomyces cerevisiae (strain ATCC 204508 / S288c) GN=ATP16 PE=1 SV=1	15	1	27.9	162.8	<0.05
High	P00830	ATP synthase subunit beta, mitochondrial OS=Saccharomyces cerevisiae (strain ATCC 204508 / S288c) GN=ATP2 PE=1 SV=2	69	27	101.4	105.9	<0.05
High	A6ZVT0	Tethering factor for nuclear proteasome STS1 OS=Saccharomyces cerevisiae (strain YJM789) GN=STS1 PE=3 SV=1	4	1	19	132.7	<0.05
High	P38255	Transcriptional regulatory protein RXT2 OS=Saccharomyces cerevisiae (strain ATCC 204508 / S288c) GN=RXT2 PE=1 SV=2	13	5	12.8	88.7	<0.05
High	Q03558	NADPH dehydrogenase 2 OS=Saccharomyces cerevisiae (strain ATCC 204508 / S288c) GN=OYE2 PE=1 SV=3	29	9	17	114.6	<0.05
High	P11745	Ran GTPase-activating protein 1 OS=Saccharomyces cerevisiae (strain ATCC 204508 / S288c) GN=RNA1 PE=1 SV=2	8	3	25	168.5	<0.05
High	P0CX29	40S ribosomal protein S23-A OS=Saccharomyces cerevisiae (strain ATCC 204508 / S288c) GN=RPS23A PE=1 SV=1	12	2	8.5	57	<0.05
High	P16451	Pyruvate dehydrogenase complex protein X component, mitochondrial OS=Saccharomyces cerevisiae (strain ATCC 204508 / S288c) GN=PDX1 PE=1 SV=1	6	2	29.6	192.9	<0.05
High	P53200	Protein-lysine N-methyltransferase EFM5 OS=Saccharomyces cerevisiae (strain ATCC 204508 / S288c) GN=EFM5 PE=1 SV=2	8	2	18.6	120.8	<0.05
High	P33201	Ribosome assembly factor MRT4 OS=Saccharomyces cerevisiae (strain ATCC 204508 / S288c) GN=MRT4 PE=1 SV=1	14	3	16	103.2	<0.05
High	B3RHI0	Protein HRI1 OS=Saccharomyces cerevisiae (strain RM11-1a) GN=HRI1 PE=3 SV=1	14	3	23	147.9	<0.05
High	P40157	Vacuolar import and degradation protein 27 OS=Saccharomyces cerevisiae (strain ATCC 204508 / S288c) GN=VID27 PE=1 SV=1	3	2	23.5	149.4	<0.05
High	P38231	Protein FMP23, mitochondrial OS=Saccharomyces cerevisiae (strain ATCC 204508 / S288c) GN=FMP23 PE=1 SV=1	10	2	41.5	254.6	<0.05
High	P32610	V-type proton ATPase subunit D OS=Saccharomyces cerevisiae (strain ATCC 204508 / S288c) GN=VMA8 PE=1 SV=1	7	2	23.6	142.8	<0.05
High	P40531	Protein GVP36 OS=Saccharomyces cerevisiae (strain ATCC 204508 / S288c) GN=GVP36 PE=1 SV=1	21	6	23.2	139.2	<0.05
High	Q12165	ATP synthase subunit delta, mitochondrial OS=Saccharomyces cerevisiae (strain ATCC 204508 / S288c) GN=ATP16 PE=1 SV=1	15	2	27.9	162.8	<0.05
High	P40509	Coatomer subunit epsilon OS=Saccharomyces cerevisiae (strain ATCC 204508 / S288c) GN=SEC28 PE=1 SV=2	9	2	24.2	138.7	<0.05
High	P25343	Reduced viability upon starvation protein 161 OS=Saccharomyces cerevisiae (strain ATCC 204508 / S288c) GN=RVS161 PE=1 SV=1	19	5	20.9	118.7	<0.05
High	P15705	Heat shock protein STI1 OS=Saccharomyces cerevisiae (strain ATCC 204508 / S288c) GN=STI1 PE=1 SV=1	8	4	19.6	110.2	>0.05
High	Q12118	Small glutamine-rich tetratricopeptide repeat-containing protein 2 OS=Saccharomyces cerevisiae (strain ATCC 204508 / S288c) GN=SGT2 PE=1 SV=1	10	3	32.1	179.5	>0.05
High	P40492	Protein FYV10 OS=Saccharomyces cerevisiae (strain ATCC 204508 / S288c) GN=FYV10 PE=1 SV=1	5	3	12.5	69.8	>0.05
High	A6ZPP2	Mitochondrial outer membrane protein IML2 OS=Saccharomyces cerevisiae (strain YJM789) GN=IML2 PE=3 SV=1	5	3	19.8	110.5	>0.05
High	Q12415	Transcription factor tau 55 kDa subunit OS=Saccharomyces cerevisiae (strain ATCC 204508 / S288c) GN=TFC7 PE=1 SV=1	4	2	25.5	141.9	>0.05
High	P28777	Chorismate synthase OS=Saccharomyces cerevisiae (strain ATCC 204508 / S288c) GN=ARO2 PE=1 SV=1	11	3	5.9	32.7	>0.05
High	P35179	Protein transport protein SSS1 OS=Saccharomyces cerevisiae (strain ATCC 204508 / S288c) GN=SSS1 PE=1 SV=2	23	2	22.7	124.8	>0.05
High	P38910	10 kDa heat shock protein, mitochondrial OS=Saccharomyces cerevisiae (strain ATCC 204508 / S288c) GN=HSP10 PE=1 SV=1	46	5	33.2	182.4	>0.05
High	Q02608	37S ribosomal protein S16, mitochondrial OS=Saccharomyces cerevisiae (strain ATCC 204508 / S288c) GN=MRPS16 PE=1 SV=1	50	4	46.3	253.3	>0.05
High	P07884	tRNA dimethylallyltransferase, mitochondrial OS=Saccharomyces cerevisiae (strain ATCC 204508 / S288c) GN=MOD5 PE=1 SV=2	4	2	19.5	106.2	>0.05
High	P34167	Eukaryotic translation initiation factor 4B OS=Saccharomyces cerevisiae (strain ATCC 204508 / S288c) GN=TIF3 PE=1 SV=1	11	2	19.3	102.6	>0.05
High	P14832	Peptidyl-prolyl cis-trans isomerase OS=Saccharomyces cerevisiae (strain ATCC 204508 / S288c) GN=CPR1 PE=1 SV=3	29	4	31.5	166.6	>0.05
High	P39945	Protein AST2 OS=Saccharomyces cerevisiae (strain ATCC 204508 / S288c) GN=AST2 PE=1 SV=1	13	4	21.1	108.6	>0.05
High	P40433	6-phosphofructo-2-kinase 1 OS=Saccharomyces cerevisiae (strain ATCC 204508 / S288c) GN=PFK26 PE=1 SV=1	3	2	19	97	>0.05
High	P31412	V-type proton ATPase subunit C OS=Saccharomyces cerevisiae (strain ATCC 204508 / S288c) GN=VMA5 PE=1 SV=4	12	4	33.3	169.9	>0.05
High	Q12363	Transcriptional modulator WTM1 OS=Saccharomyces cerevisiae (strain ATCC 204508 / S288c) GN=WTM1 PE=1 SV=1	11	4	29.9	151.4	>0.05
High	P38260	Hsp70 nucleotide exchange factor FES1 OS=Saccharomyces cerevisiae (strain ATCC 204508 / S288c) GN=FES1 PE=1 SV=1	17	6	32.7	163	>0.05
High	Q03048	Cofilin OS=Saccharomyces cerevisiae (strain ATCC 204508 / S288c) GN=COF1 PE=1 SV=1	17	2	14.9	73.1	>0.05
High	P39976	D-lactate dehydrogenase [cytochrome] 3 OS=Saccharomyces cerevisiae (strain ATCC 204508 / S288c) GN=DLD3 PE=1 SV=1	12	4	26.4	129.1	>0.05
High	P32496	26S proteasome regulatory subunit RPN12 OS=Saccharomyces cerevisiae (strain ATCC 204508 / S288c) GN=RPN12 PE=1 SV=3	9	2	28.2	131.9	>0.05
High	P53881	54S ribosomal protein L22, mitochondrial OS=Saccharomyces cerevisiae (strain ATCC 204508 / S288c) GN=MRPL22 PE=1 SV=2	20	5	25.2	117.2	>0.05
High	P35191	DnaJ homolog 1, mitochondrial OS=Saccharomyces cerevisiae (strain ATCC 204508 / S288c) GN=MDJ1 PE=1 SV=1	30	15	27.6	127.9	>0.05
High	P52910	Acetyl-coenzyme A synthetase 2 OS=Saccharomyces cerevisiae (strain ATCC 204508 / S288c) GN=ACS2 PE=1 SV=1	4	2	29.3	135.4	>0.05
High	P25303	DnaJ-related protein SCJ1 OS=Saccharomyces cerevisiae (strain ATCC 204508 / S288c) GN=SCJ1 PE=1 SV=2	23	6	15.7	72.3	>0.05
High	P07262	NADP-specific glutamate dehydrogenase 1 OS=Saccharomyces cerevisiae (strain ATCC 204508 / S288c) GN=GDH1 PE=1 SV=2	29	11	25.4	115.5	>0.05
High	Q08723	26S proteasome regulatory subunit RPN8 OS=Saccharomyces cerevisiae (strain ATCC 204508 / S288c) GN=RPN8 PE=1 SV=3	7	2	33.3	129.6	>0.05
High	P21375	Fumarate reductase 2 OS=Saccharomyces cerevisiae (strain ATCC 204508 / S288c) GN=OSM1 PE=1 SV=3	5	3	25.3	98.4	>0.05
High	P07255	Cytochrome c oxidase subunit 7A OS=Saccharomyces cerevisiae (strain ATCC 204508 / S288c) GN=COX9 PE=1 SV=2	31	2	43	165.7	>0.05
High	A6ZVM6	NADH-cytochrome b5 reductase 1 OS=Saccharomyces cerevisiae (strain YJM789) GN=CBR1 PE=3 SV=2	34	7	26.1	100.4	>0.05
High	Q12734	Transcription factor CSR2 OS=Saccharomyces cerevisiae (strain ATCC 204508 / S288c) GN=CSR2 PE=1 SV=1	2	2	50.6	194.1	>0.05
High	P38708	Putative proline--tRNA ligase YHR020W OS=Saccharomyces cerevisiae (strain ATCC 204508 / S288c) GN=YHR020W PE=1 SV=1	7	3	26.3	100.5	>0.05
High	P38191	Protein yippee-like MOH1 OS=Saccharomyces cerevisiae (strain ATCC 204508 / S288c) GN=MOH1 PE=3 SV=1	27	3	44.3	169.2	>0.05
High	Q02908	Elongator complex protein 3 OS=Saccharomyces cerevisiae (strain ATCC 204508 / S288c) GN=ELP3 PE=1 SV=1	2	1	26.5	101.1	>0.05
High	P34760	Peroxiredoxin TSA1 OS=Saccharomyces cerevisiae (strain ATCC 204508 / S288c) GN=TSA1 PE=1 SV=3	42	8	34.9	132.8	>0.05
High	P08679	Citrate synthase, peroxisomal OS=Saccharomyces cerevisiae (strain ATCC 204508 / S288c) GN=CIT2 PE=1 SV=1	52	20	25.1	94.7	>0.05
High	P23639	Proteasome subunit alpha type-2 OS=Saccharomyces cerevisiae (strain ATCC 204508 / S288c) GN=PRE8 PE=1 SV=1	14	3	30	111.5	>0.05
High	P36038	Cytochrome b termination protein 1 OS=Saccharomyces cerevisiae (strain ATCC 204508 / S288c) GN=CBT1 PE=1 SV=1	11	2	25.1	78.9	>0.05
High	Q03799	Cytochrome b-c1 complex subunit 7 OS=Saccharomyces cerevisiae (strain ATCC 204508 / S288c) GN=QCR7 PE=1 SV=2	59	7	55.3	210.8	<0.05
High	P18408	Phosphoadenosine phosphosulfate reductase OS=Saccharomyces cerevisiae (strain ATCC 204508 / S288c) GN=MET16 PE=1 SV=2	8	2	30.5	94.6	<0.05
High	Q05016	NADP-dependent 3-hydroxy acid dehydrogenase OS=Saccharomyces cerevisiae (strain ATCC 204508 / S288c) GN=YMR226C PE=1 SV=1	14	3	39.7	122.8	<0.05
High	P31539	Heat shock protein 104 OS=Saccharomyces cerevisiae (strain ATCC 204508 / S288c) GN=HSP104 PE=1 SV=2	27	23	37.7	115.8	<0.05
High	Q03201	37S ribosomal protein S10, mitochondrial OS=Saccharomyces cerevisiae (strain ATCC 204508 / S288c) GN=RSM10 PE=1 SV=1	26	4	43.8	134.4	<0.05
High	P36010	Nucleoside diphosphate kinase OS=Saccharomyces cerevisiae (strain ATCC 204508 / S288c) GN=YNK1 PE=1 SV=1	31	4	43.1	131.8	<0.05
High	P30605	Myo-inositol transporter 1 OS=Saccharomyces cerevisiae (strain ATCC 204508 / S288c) GN=ITR1 PE=1 SV=2	5	2	52.9	27.4	<0.05
High	A6ZVI4	37S ribosomal protein S25, mitochondrial OS=Saccharomyces cerevisiae (strain YJM789) GN=RSM25 PE=3 SV=1	9	3	120.3	61.8	<0.05
High	A6ZRM0	Adenylosuccinate synthetase OS=Saccharomyces cerevisiae (strain YJM789) GN=ADE12 PE=3 SV=1	11	4	79.1	40.3	<0.05
High	P38353	Sec sixty-one protein homolog OS=Saccharomyces cerevisiae (strain ATCC 204508 / S288c) GN=SSH1 PE=1 SV=1	7	3	139.6	71	<0.05
High	P07806	Valine--tRNA ligase, mitochondrial OS=Saccharomyces cerevisiae (strain ATCC 204508 / S288c) GN=VAS1 PE=1 SV=2	14	13	138.7	69.2	<0.05
High	Q12443	Reticulon-like protein 2 OS=Saccharomyces cerevisiae (strain ATCC 204508 / S288c) GN=RTN2 PE=1 SV=1	8	3	231.2	115.3	<0.05
High	P20795	Vacuolar protein sorting-associated protein 33 OS=Saccharomyces cerevisiae (strain ATCC 204508 / S288c) GN=VPS33 PE=1 SV=1	4	2	166	82.2	<0.05
High	P38694	Putative aldehyde dehydrogenase-like protein YHR039C OS=Saccharomyces cerevisiae (strain ATCC 204508 / S288c) GN=MSC7 PE=1 SV=1	10	5	106.8	52.7	<0.05
High	P53879	GTP-binding protein RHO5 OS=Saccharomyces cerevisiae (strain ATCC 204508 / S288c) GN=RHO5 PE=1 SV=2	4	1	90.4	44.5	<0.05
High	P32477	Glutamate--cysteine ligase OS=Saccharomyces cerevisiae (strain ATCC 204508 / S288c) GN=GSH1 PE=1 SV=1	9	5	179.5	87.7	<0.05
High	Q04013	Citrate/oxoglutarate carrier protein OS=Saccharomyces cerevisiae (strain ATCC 204508 / S288c) GN=YHM2 PE=1 SV=1	31	10	119.8	58.2	<0.05
High	P38087	Carrier protein YMC2, mitochondrial OS=Saccharomyces cerevisiae (strain ATCC 204508 / S288c) GN=YMC2 PE=1 SV=1	8	3	69.2	33.6	<0.05
High	P35999	Mitochondrial intermediate peptidase OS=Saccharomyces cerevisiae (strain ATCC 204508 / S288c) GN=OCT1 PE=1 SV=2	5	4	191.7	76.6	<0.05
High	A6ZN26	Eukaryotic translation initiation factor 3 subunit C OS=Saccharomyces cerevisiae (strain YJM789) GN=NIP1 PE=3 SV=1	6	3	172	68.2	<0.05
High	P39925	Mitochondrial respiratory chain complexes assembly protein AFG3 OS=Saccharomyces cerevisiae (strain ATCC 204508 / S288c) GN=AFG3 PE=1 SV=1	10	5	145.3	57.6	<0.05
High	Q07500	External NADH-ubiquinone oxidoreductase 2, mitochondrial OS=Saccharomyces cerevisiae (strain ATCC 204508 / S288c) GN=NDE2 PE=1 SV=1	6	2	195.3	77.4	<0.05
High	P49095	Glycine dehydrogenase (decarboxylating), mitochondrial OS=Saccharomyces cerevisiae (strain ATCC 204508 / S288c) GN=GCV2 PE=1 SV=1	12	12	220.2	86.1	<0.05
High	P39004	High-affinity hexose transporter HXT6 OS=Saccharomyces cerevisiae (strain ATCC 204508 / S288c) GN=HXT7 PE=1 SV=1	20	2	31.2	11.4	<0.05
High	P41318	Target of rapamycin complex subunit LST8 OS=Saccharomyces cerevisiae (strain ATCC 204508 / S288c) GN=LST8 PE=1 SV=1	12	3	87.5	34.1	<0.05
High	P36148	Glycerol-3-phosphate O-acyltransferase 2 OS=Saccharomyces cerevisiae (strain ATCC 204508 / S288c) GN=GPT2 PE=1 SV=1	10	5	141.2	55	<0.05
High	P38707	Asparagine--tRNA ligase, cytoplasmic OS=Saccharomyces cerevisiae (strain ATCC 204508 / S288c) GN=DED81 PE=1 SV=1	5	2	94.3	36	<0.05
High	Q12256	Polyamine transporter 4 OS=Saccharomyces cerevisiae (strain ATCC 204508 / S288c) GN=TPO4 PE=1 SV=1	5	2	14.8	5.6	<0.05
High	P21801	Succinate dehydrogenase [ubiquinone] iron-sulfur subunit, mitochondrial OS=Saccharomyces cerevisiae (strain ATCC 204508 / S288c) GN=SDH2 PE=1 SV=1	33	11	118	137.1	<0.05
High	Q08760	Bud site selection protein RAX1 OS=Saccharomyces cerevisiae (strain ATCC 204508 / S288c) GN=RAX1 PE=1 SV=1	2	1	130.5	43.1	<0.05
High	A6ZYZ4	Sensitive to high expression protein 9, mitochondrial OS=Saccharomyces cerevisiae (strain YJM789) GN=SHE9 PE=3 SV=1	7	3	149.2	48.2	<0.05
High	P00815	Histidine biosynthesis trifunctional protein OS=Saccharomyces cerevisiae (strain ATCC 204508 / S288c) GN=HIS4 PE=1 SV=3	7	5	119.3	38.4	<0.05
High	P42934	Dolichyl-phosphate-mannose--protein mannosyltransferase 6 OS=Saccharomyces cerevisiae (strain ATCC 204508 / S288c) GN=PMT6 PE=1 SV=1	4	2	170.1	54.7	<0.05
High	P25646	[Pyruvate dehydrogenase [acetyl-transferring]]-phosphatase 2, mitochondrial OS=Saccharomyces cerevisiae (strain ATCC 204508 / S288c) GN=PTC6 PE=1 SV=2	7	3	170.5	54.6	<0.05
High	P00401	Cytochrome c oxidase subunit 1 OS=Saccharomyces cerevisiae (strain ATCC 204508 / S288c) GN=COX1 PE=3 SV=2	6	2	165.7	52.6	<0.05
High	Q08023	Protein FMP25, mitochondrial OS=Saccharomyces cerevisiae (strain ATCC 204508 / S288c) GN=FMP25 PE=4 SV=1	8	4	157.3	49.6	<0.05
High	Q08548	Lysophospholipid acyltransferase OS=Saccharomyces cerevisiae (strain ATCC 204508 / S288c) GN=ALE1 PE=1 SV=1	2	1	186.5	32.7	<0.05
High	A6ZMD0	Golgi apparatus membrane protein TVP18 OS=Saccharomyces cerevisiae (strain YJM789) GN=TVP18 PE=3 SV=1	8	1	250.8	42.2	<0.05
High	P52911	Glucan 1,3-beta-glucosidase 2 OS=Saccharomyces cerevisiae (strain ATCC 204508 / S288c) GN=EXG2 PE=1 SV=1	2	1	77.3	12.5	<0.05
High	P39932	Sugar transporter STL1 OS=Saccharomyces cerevisiae (strain ATCC 204508 / S288c) GN=STL1 PE=1 SV=2	4	2	329.1	52.1	<0.05
High	Q12207	Non-classical export protein 2 OS=Saccharomyces cerevisiae (strain ATCC 204508 / S288c) GN=NCE102 PE=1 SV=1	8	2	232.9	36.8	<0.05
High	P40474	Quinidine resistance protein 2 OS=Saccharomyces cerevisiae (strain ATCC 204508 / S288c) GN=QDR2 PE=1 SV=1	2	1	132.5	20.5	<0.05
High
High
High
High
High
High
High
High
High
High
High
High
High
High
High
High
High
High
High
High
High
High
High
High
High
High
High
High
High
High
High
High
High
High
High
High
High
High
High
High
High
High
High
High
High
High
High
High
High
High
High
High
High
High
High
High
