## Supplementary material for "Novel Proteomic changes in Yeast Mitochondria provide insights into mitochondrial functioning upon over-expression of human p53": IV

### Sheet: Sheet1
Protein FDR Confidence: Combined	Accession	Description	Coverage [%]	# Unique Peptides	Sucrose	Sucrose+Galactose	P value
High	P46971	Dolichyl-phosphate-mannose--protein mannosyltransferase 4 OS=Saccharomyces cerevisiae (strain ATCC 204508 / S288c) GN=PMT4 PE=1 SV=1	4	3	33.3	196.2	<0.05
High	P46964	Dolichyl-diphosphooligosaccharide--protein glycosyltransferase subunit OST2 OS=Saccharomyces cerevisiae (strain ATCC 204508 / S288c) GN=OST2 PE=1 SV=3	13	1	73	188.3	<0.05
High	P53008	Mannosyl-oligosaccharide glucosidase OS=Saccharomyces cerevisiae (strain ATCC 204508 / S288c) GN=CWH41 PE=1 SV=1	3	2	61.7	309.9	<0.05
High	P48439	Dolichyl-diphosphooligosaccharide--protein glycosyltransferase subunit 3 OS=Saccharomyces cerevisiae (strain ATCC 204508 / S288c) GN=OST3 PE=1 SV=1	14	5	111.1	143.6	<0.05
High	Q07824	Polyamine transporter 1 OS=Saccharomyces cerevisiae (strain ATCC 204508 / S288c) GN=TPO1 PE=1 SV=1	5	2	88.7	226	<0.05
High	P50278	6-phosphogluconolactonase-like protein 1 OS=Saccharomyces cerevisiae (strain ATCC 204508 / S288c) GN=SOL1 PE=1 SV=1	7	3	104	209	>0.05
High	P50108	Probable alpha-1,6-mannosyltransferase MNN10 OS=Saccharomyces cerevisiae (strain ATCC 204508 / S288c) GN=MNN10 PE=1 SV=1	2	1	88.8	197.7	<0.05
High	P33315	Transketolase 1 OS=Saccharomyces cerevisiae (strain ATCC 204508 / S288c) GN=TKL2 PE=1 SV=1	6	12	153	193	<0.05
High	P39007	Dolichyl-diphosphooligosaccharide--protein glycosyltransferase subunit STT3 OS=Saccharomyces cerevisiae (strain ATCC 204508 / S288c) GN=STT3 PE=1 SV=2	9	7	66.1	207.4	<0.05
High	P15019	Transaldolase OS=Saccharomyces cerevisiae (strain ATCC 204508 / S288c) GN=TAL1 PE=1 SV=4	23	6	110.7	230	<0.05
High	P04807	Hexokinase-2 OS=Saccharomyces cerevisiae (strain ATCC 204508 / S288c) GN=HXK2 PE=1 SV=4	22	6	141	211	<0.05
High	P53049	Oligomycin resistance ATP-dependent permease YOR1 OS=Saccharomyces cerevisiae (strain ATCC 204508 / S288c) GN=YOR1 PE=1 SV=1	8	12	110.2	230	<0.05
High	P00447	Superoxide dismutase [Mn], mitochondrial OS=Saccharomyces cerevisiae (strain ATCC 204508 / S288c) GN=SOD2 PE=1 SV=1	37	8	12.9	77.1	<0.05
High	P46971	Dolichyl-phosphate-mannose--protein mannosyltransferase 4 OS=Saccharomyces cerevisiae (strain ATCC 204508 / S288c) GN=PMT4 PE=1 SV=1	4	3	33.3	196.2	<0.05
High	C7GQJ1	Cell wall protein ECM33 OS=Saccharomyces cerevisiae (strain JAY291) GN=ECM33 PE=3 SV=1	8	4	36.2	200.5	<0.05
High	Q12443	Reticulon-like protein 2 OS=Saccharomyces cerevisiae (strain ATCC 204508 / S288c) GN=RTN2 PE=1 SV=1	8	3	8.3	45.3	<0.05
High	Q12466	Tricalbin-1 OS=Saccharomyces cerevisiae (strain ATCC 204508 / S288c) GN=TCB1 PE=1 SV=1	7	6	33.7	164.3	<0.05
High	P22146	1,3-beta-glucanosyltransferase GAS1 OS=Saccharomyces cerevisiae (strain ATCC 204508 / S288c) GN=GAS1 PE=1 SV=2	6	5	29.7	135.7	<0.05
High	P38875	GPI transamidase component GPI16 OS=Saccharomyces cerevisiae (strain ATCC 204508 / S288c) GN=GPI16 PE=1 SV=2	5	3	50.3	226.6	<0.05
High	P39004	High-affinity hexose transporter HXT6 OS=Saccharomyces cerevisiae (strain ATCC 204508 / S288c) GN=HXT7 PE=1 SV=1	28	3	65	291	<0.05
High	P46992	Cell wall protein YJL171C OS=Saccharomyces cerevisiae (strain ATCC 204508 / S288c) GN=YJL171C PE=1 SV=2	13	4	52.4	215.5	<0.05
High	P25619	30 kDa heat shock protein OS=Saccharomyces cerevisiae (strain ATCC 204508 / S288c) GN=HSP30 PE=1 SV=1	23	5	67.6	277.4	<0.05
High	Q07651	SUR7 family protein FMP45 OS=Saccharomyces cerevisiae (strain ATCC 204508 / S288c) GN=FMP45 PE=1 SV=1	24	4	35.6	137	<0.05
High	P04806	Hexokinase-1 OS=Saccharomyces cerevisiae (strain ATCC 204508 / S288c) GN=HXK1 PE=1 SV=2	23	7	115	144.6	<0.05
High	P32568	Protein SNQ2 OS=Saccharomyces cerevisiae (strain ATCC 204508 / S288c) GN=SNQ2 PE=1 SV=2	14	23	36.1	134.3	<0.05
High	P38286	Very-long-chain 3-oxoacyl-CoA reductase OS=Saccharomyces cerevisiae (strain ATCC 204508 / S288c) GN=IFA38 PE=1 SV=1	10	3	71.4	261.7	<0.05
High	B3LJM6	Lipoyl synthase, mitochondrial OS=Saccharomyces cerevisiae (strain RM11-1a) GN=LIP5 PE=3 SV=1	15	4	32.6	114.4	<0.05
High	P25623	Suppressor of yeast profilin deletion OS=Saccharomyces cerevisiae (strain ATCC 204508 / S288c) GN=SYP1 PE=1 SV=3	7	5	42.2	147	<0.05
High	Q12412	Protein PNS1 OS=Saccharomyces cerevisiae (strain ATCC 204508 / S288c) GN=PNS1 PE=1 SV=1	8	4	41.6	139.7	<0.05
High	P23291	Casein kinase I homolog 1 OS=Saccharomyces cerevisiae (strain ATCC 204508 / S288c) GN=YCK1 PE=1 SV=1	17	5	71.2	239.1	<0.05
High	P33302	Pleiotropic ABC efflux transporter of multiple drugs OS=Saccharomyces cerevisiae (strain ATCC 204508 / S288c) GN=PDR5 PE=1 SV=1	18	17	44.2	147.9	<0.05
High	P36148	Glycerol-3-phosphate O-acyltransferase 2 OS=Saccharomyces cerevisiae (strain ATCC 204508 / S288c) GN=GPT2 PE=1 SV=1	10	5	48.5	155.3	<0.05
High	P14906	Protein translocation protein SEC63 OS=Saccharomyces cerevisiae (strain ATCC 204508 / S288c) GN=SEC63 PE=1 SV=2	9	5	59.6	188.9	<0.05
High	P39007	Dolichyl-diphosphooligosaccharide--protein glycosyltransferase subunit STT3 OS=Saccharomyces cerevisiae (strain ATCC 204508 / S288c) GN=STT3 PE=1 SV=2	9	7	66.1	207.4	<0.05
High	P38853	Kelch repeat-containing protein 1 OS=Saccharomyces cerevisiae (strain ATCC 204508 / S288c) GN=KEL1 PE=1 SV=1	3	3	38.3	119.2	<0.05
High	Q02785	ATP-dependent permease PDR12 OS=Saccharomyces cerevisiae (strain ATCC 204508 / S288c) GN=PDR12 PE=1 SV=1	11	13	13.6	42	<0.05
High	P30624	Long-chain-fatty-acid--CoA ligase 1 OS=Saccharomyces cerevisiae (strain ATCC 204508 / S288c) GN=FAA1 PE=1 SV=1	31	16	80	240.4	<0.05
High	P33775	Nucleoporin POM152 OS=Saccharomyces cerevisiae (strain ATCC 204508 / S288c) GN=POM152 PE=1 SV=1	9	6	60.8	182.3	<0.05
High	A6ZP10	Protein SEY1 OS=Saccharomyces cerevisiae (strain YJM789) GN=SEY1 PE=3 SV=1	5	3	45.8	137	<0.05
High	P38694	Putative aldehyde dehydrogenase-like protein YHR039C OS=Saccharomyces cerevisiae (strain ATCC 204508 / S288c) GN=MSC7 PE=1 SV=1	10	5	60.3	180.2	<0.05
High	B3LJA1	Sphingoid long-chain base transporter RSB1 OS=Saccharomyces cerevisiae (strain RM11-1a) GN=RSB1 PE=3 SV=2	7	3	83.2	245.5	<0.05
High	P37297	Phosphatidylinositol 4-kinase STT4 OS=Saccharomyces cerevisiae (strain ATCC 204508 / S288c) GN=STT4 PE=1 SV=1	1	2	53.1	156.4	<0.05
High	P31382	Dolichyl-phosphate-mannose--protein mannosyltransferase 2 OS=Saccharomyces cerevisiae (strain ATCC 204508 / S288c) GN=PMT2 PE=1 SV=2	7	3	53.6	156.3	<0.05
High	P36013	NAD-dependent malic enzyme, mitochondrial OS=Saccharomyces cerevisiae (strain ATCC 204508 / S288c) GN=MAE1 PE=1 SV=1	19	9	46.7	134.7	<0.05
High	P39727	ER-derived vesicles protein ERV46 OS=Saccharomyces cerevisiae (strain ATCC 204508 / S288c) GN=ERV46 PE=1 SV=2	9	3	131	167	<0.05
High	P16603	NADPH--cytochrome P450 reductase OS=Saccharomyces cerevisiae (strain ATCC 204508 / S288c) GN=NCP1 PE=1 SV=3	8	5	86.4	235.1	<0.05
High	P53319	6-phosphogluconate dehydrogenase, decarboxylating 2 OS=Saccharomyces cerevisiae (strain ATCC 204508 / S288c) GN=GND2 PE=1 SV=1	14	9	131	167	<0.05
High	P48360	Probable NADPH:adrenodoxin oxidoreductase, mitochondrial OS=Saccharomyces cerevisiae (strain ATCC 204508 / S288c) GN=ARH1 PE=1 SV=1	13	5	72.9	190.4	<0.05
High	Q03640	Tricalbin-3 OS=Saccharomyces cerevisiae (strain ATCC 204508 / S288c) GN=TCB3 PE=1 SV=1	6	7	89.5	233.6	<0.05
High	Q08023	Protein FMP25, mitochondrial OS=Saccharomyces cerevisiae (strain ATCC 204508 / S288c) GN=FMP25 PE=4 SV=1	8	4	53.7	139.4	<0.05
High	P32368	Phosphoinositide phosphatase SAC1 OS=Saccharomyces cerevisiae (strain ATCC 204508 / S288c) GN=SAC1 PE=1 SV=1	33	17	79.1	203.3	<0.05
High	P40485	Phosphatidylinositol 4,5-bisphosphate-binding protein SLM1 OS=Saccharomyces cerevisiae (strain ATCC 204508 / S288c) GN=SLM1 PE=1 SV=1	10	6	73.2	187.8	<0.05
High	P38250	Increased sodium tolerance protein 2 OS=Saccharomyces cerevisiae (strain ATCC 204508 / S288c) GN=IST2 PE=1 SV=2	6	4	62.3	159.6	<0.05
High	P40354	Protein N-terminal amidase OS=Saccharomyces cerevisiae (strain ATCC 204508 / S288c) GN=NTA1 PE=1 SV=1	8	4	80.6	204.9	<0.05
High	P36016	Heat shock protein 70 homolog LHS1 OS=Saccharomyces cerevisiae (strain ATCC 204508 / S288c) GN=LHS1 PE=1 SV=1	5	4	40.5	102.8	<0.05
High	Q12746	Plasma membrane-associated coenzyme Q6 reductase PGA3 OS=Saccharomyces cerevisiae (strain ATCC 204508 / S288c) GN=PGA3 PE=1 SV=1	20	4	101.9	257.9	<0.05
High	P16474	78 kDa glucose-regulated protein homolog OS=Saccharomyces cerevisiae (strain ATCC 204508 / S288c) GN=KAR2 PE=1 SV=1	35	22	56.6	141.4	<0.05
High	P25365	Putative guanine nucleotide-exchange factor SED4 OS=Saccharomyces cerevisiae (strain ATCC 204508 / S288c) GN=SED4 PE=1 SV=1	3	3	77.5	193.6	<0.05
High	P17967	Protein disulfide-isomerase OS=Saccharomyces cerevisiae (strain ATCC 204508 / S288c) GN=PDI1 PE=1 SV=2	22	11	75.5	187.8	<0.05
High	P18961	Serine/threonine-protein kinase YPK2/YKR2 OS=Saccharomyces cerevisiae (strain ATCC 204508 / S288c) GN=YPK2 PE=1 SV=1	9	5	46.8	115.2	<0.05
High	P32898	Mitochondrial presequence protease OS=Saccharomyces cerevisiae (strain ATCC 204508 / S288c) GN=CYM1 PE=1 SV=2	13	11	43.4	105.4	<0.05
High	P15179	Aspartate--tRNA ligase, mitochondrial OS=Saccharomyces cerevisiae (strain ATCC 204508 / S288c) GN=MSD1 PE=1 SV=1	6	4	67.6	162.3	<0.05
High	P36047	Protein phosphatase 1 regulatory subunit SDS22 OS=Saccharomyces cerevisiae (strain ATCC 204508 / S288c) GN=SDS22 PE=1 SV=1	10	4	65.2	156.5	<0.05
High	P32317	Protein AFG1 OS=Saccharomyces cerevisiae (strain ATCC 204508 / S288c) GN=AFG1 PE=1 SV=1	7	4	101.2	238.1	<0.05
High	P38695	Probable glucose transporter HXT5 OS=Saccharomyces cerevisiae (strain ATCC 204508 / S288c) GN=HXT5 PE=1 SV=1	20	8	20.2	47.2	<0.05
High	P49095	Glycine dehydrogenase (decarboxylating), mitochondrial OS=Saccharomyces cerevisiae (strain ATCC 204508 / S288c) GN=GCV2 PE=1 SV=1	12	12	28.2	65.5	<0.05
High	P11412	Glucose-6-phosphate 1-dehydrogenase OS=Saccharomyces cerevisiae (strain ATCC 204508 / S288c) GN=ZWF1 PE=1 SV=4	11	4	90	264	<0.05
High	P38825	Protein TOM71 OS=Saccharomyces cerevisiae (strain ATCC 204508 / S288c) GN=TOM71 PE=1 SV=1	12	7	85	193	<0.05
High	P40483	Putative zinc metalloproteinase YIL108W OS=Saccharomyces cerevisiae (strain ATCC 204508 / S288c) GN=YIL108W PE=1 SV=1	9	5	64.2	140.3	>0.05
High	P40012	Protoporphyrinogen oxidase OS=Saccharomyces cerevisiae (strain ATCC 204508 / S288c) GN=HEM14 PE=1 SV=1	10	4	85.3	186.4	>0.05
High	P12709	Glucose-6-phosphate Isomerase OS= Saccharomyces cerevisiae	12	11	81	132	>0.05
High	P07267	Saccharopepsin OS=Saccharomyces cerevisiae (strain ATCC 204508 / S288c) GN=PEP4 PE=1 SV=1	15	5	108	235.1	>0.05
High	A6ZV70	Catalase T OS=Saccharomyces cerevisiae (strain YJM789) GN=CTT1 PE=3 SV=2	8	4	17.5	38	>0.05
High	P47154	CAAX prenyl protease 1 OS=Saccharomyces cerevisiae (strain ATCC 204508 / S288c) GN=STE24 PE=1 SV=1	9	4	61.8	132.8	>0.05
High	P00360	Glyceraldehyde-3-phosphate dehydrogenase 1 OS=Saccharomyces cerevisiae (strain ATCC 204508 / S288c) GN=TDH1 PE=1 SV=3	46	8	95.7	203.5	>0.05
High	Q00245	GTP-binding protein RHO3 OS=Saccharomyces cerevisiae (strain ATCC 204508 / S288c) GN=RHO3 PE=1 SV=2	14	3	102.6	217.7	>0.05
High	P33311	ATP-dependent permease MDL2, mitochondrial OS=Saccharomyces cerevisiae (strain ATCC 204508 / S288c) GN=MDL2 PE=1 SV=3	12	7	42.6	89.7	>0.05
High	P25303	DnaJ-related protein SCJ1 OS=Saccharomyces cerevisiae (strain ATCC 204508 / S288c) GN=SCJ1 PE=1 SV=2	23	6	101.8	210.2	>0.05
High	P09440	C-1-tetrahydrofolate synthase, mitochondrial OS=Saccharomyces cerevisiae (strain ATCC 204508 / S288c) GN=MIS1 PE=1 SV=1	20	15	89	182	>0.05
High	P00942	Triosephosphate isomerase OS=Saccharomyces cerevisiae (strain ATCC 204508 / S288c) GN=TPI1 PE=1 SV=2	32	7	296	180	>0.05
High	P53915	Nicotinamide riboside kinase OS=Saccharomyces cerevisiae (strain ATCC 204508 / S288c) GN=NRK1 PE=1 SV=1	6	1	10	386.9	>0.05
High	P54003	Protein SUR7 OS=Saccharomyces cerevisiae (strain ATCC 204508 / S288c) GN=SUR7 PE=1 SV=1	9	3	54.9	111.7	>0.05
High	P38353	Sec sixty-one protein homolog OS=Saccharomyces cerevisiae (strain ATCC 204508 / S288c) GN=SSH1 PE=1 SV=1	7	3	62.6	126.8	>0.05
High	P39986	Manganese-transporting ATPase 1 OS=Saccharomyces cerevisiae (strain ATCC 204508 / S288c) GN=SPF1 PE=1 SV=1	18	16	70.1	139.9	>0.05
High	Q05567	Sphingosine-1-phosphate lyase OS=Saccharomyces cerevisiae (strain ATCC 204508 / S288c) GN=DPL1 PE=1 SV=1	20	8	78.3	154.1	>0.05
High	P53848	Folic acid synthesis protein FOL1 OS=Saccharomyces cerevisiae (strain ATCC 204508 / S288c) GN=FOL1 PE=1 SV=2	7	5	73.3	142.9	>0.05
High	P40086	Cytochrome c oxidase assembly protein COX15 OS=Saccharomyces cerevisiae (strain ATCC 204508 / S288c) GN=COX15 PE=3 SV=1	8	4	51.9	100.9	>0.05
High	P15424	ATP-dependent RNA helicase MSS116, mitochondrial OS=Saccharomyces cerevisiae (strain ATCC 204508 / S288c) GN=MSS116 PE=1 SV=1	15	8	72.4	140.6	>0.05
High	P40416	Iron-sulfur clusters transporter ATM1, mitochondrial OS=Saccharomyces cerevisiae (strain ATCC 204508 / S288c) GN=ATM1 PE=1 SV=2	7	5	63.1	122.3	>0.05
High	P40050	MIOREX complex component 1 OS=Saccharomyces cerevisiae (strain ATCC 204508 / S288c) GN=MRX1 PE=1 SV=1	3	3	60	116.2	>0.05
High	P40989	1,3-beta-glucan synthase component GSC2 OS=Saccharomyces cerevisiae (strain ATCC 204508 / S288c) GN=GSC2 PE=1 SV=2	4	3	43.9	85	>0.05
High	A6ZRW3	Mitochondrial import receptor subunit TOM70 OS=Saccharomyces cerevisiae (strain YJM789) GN=TOM70 PE=3 SV=1	14	7	82.9	159.6	>0.05
High	P00331	Alcohol dehydrogenase 2 OS=Saccharomyces cerevisiae (strain ATCC 204508 / S288c) GN=ADH2 PE=1 SV=3	45	6	5.1	9.8	>0.05
High	P25618	Protein CWH43 OS=Saccharomyces cerevisiae (strain ATCC 204508 / S288c) GN=CWH43 PE=1 SV=2	2	2	79.9	150.5	>0.05
High	Q12230	Sphingolipid long chain base-responsive protein LSP1 OS=Saccharomyces cerevisiae (strain ATCC 204508 / S288c) GN=LSP1 PE=1 SV=1	44	13	85.9	161.8	>0.05
High	P32386	ATP-dependent bile acid permease OS=Saccharomyces cerevisiae (strain ATCC 204508 / S288c) GN=YBT1 PE=1 SV=2	2	3	61.8	115.9	>0.05
High	P39968	Vacuolar protein 8 OS=Saccharomyces cerevisiae (strain ATCC 204508 / S288c) GN=VAC8 PE=1 SV=3	9	4	87.3	163.7	>0.05
High	Q05931	Heat shock protein SSQ1, mitochondrial OS=Saccharomyces cerevisiae (strain ATCC 204508 / S288c) GN=SSQ1 PE=1 SV=1	19	11	62.1	115.6	>0.05
High	P38169	Kynurenine 3-monooxygenase OS=Saccharomyces cerevisiae (strain ATCC 204508 / S288c) GN=BNA4 PE=1 SV=1	15	5	128.4	238.3	>0.05
High	P35999	Mitochondrial intermediate peptidase OS=Saccharomyces cerevisiae (strain ATCC 204508 / S288c) GN=OCT1 PE=1 SV=2	5	4	46.7	85	>0.05
High	P47045	Mitochondrial import inner membrane translocase subunit TIM54 OS=Saccharomyces cerevisiae (strain ATCC 204508 / S288c) GN=TIM54 PE=1 SV=1	8	3	82.9	148.9	>0.05
High	P39533	Homocitrate dehydratase, mitochondrial OS=Saccharomyces cerevisiae (strain ATCC 204508 / S288c) GN=ACO2 PE=1 SV=1	26	20	86.3	154.7	>0.05
High	P21375	Fumarate reductase 2 OS=Saccharomyces cerevisiae (strain ATCC 204508 / S288c) GN=OSM1 PE=1 SV=3	5	3	99.2	177.1	>0.05
High	Q00711	Succinate dehydrogenase [ubiquinone] flavoprotein subunit, mitochondrial OS=Saccharomyces cerevisiae (strain ATCC 204508 / S288c) GN=SDH1 PE=1 SV=1	27	12	40.9	72.9	>0.05
High	P36775	Lon protease homolog, mitochondrial OS=Saccharomyces cerevisiae (strain ATCC 204508 / S288c) GN=PIM1 PE=1 SV=2	11	11	43.1	76.2	>0.05
High	P09201	Fructose-1,6-bisphosphatase OS=Saccharomyces cerevisiae (strain ATCC 204508 / S288c) GN=FBP1 PE=1 SV=2	11	3	87.6	154.8	>0.05
High	P32563	V-type proton ATPase subunit a, vacuolar isoform OS=Saccharomyces cerevisiae (strain ATCC 204508 / S288c) GN=VPH1 PE=1 SV=3	15	11	77.5	135.7	>0.05
High	P18851	Guanine nucleotide-binding protein subunit beta OS=Saccharomyces cerevisiae (strain ATCC 204508 / S288c) GN=STE4 PE=1 SV=2	9	3	112.8	195.1	>0.05
High	P14742	Glutamine--fructose-6-phosphate aminotransferase [isomerizing] OS=Saccharomyces cerevisiae (strain ATCC 204508 / S288c) GN=GFA1 PE=1 SV=4	7	5	91.7	158.6	>0.05
High	P32795	Mitochondrial inner membrane i-AAA protease supercomplex subunit YME1 OS=Saccharomyces cerevisiae (strain ATCC 204508 / S288c) GN=YME1 PE=1 SV=1	16	8	104.3	176.8	>0.05
High	Q12118	Small glutamine-rich tetratricopeptide repeat-containing protein 2 OS=Saccharomyces cerevisiae (strain ATCC 204508 / S288c) GN=SGT2 PE=1 SV=1	10	3	70.1	118.2	>0.05
High	P53155	Uncharacterized protein YGL082W OS=Saccharomyces cerevisiae (strain ATCC 204508 / S288c) GN=YGL082W PE=1 SV=1	9	3	105.3	177.3	>0.05
High	P29704	Squalene synthase OS=Saccharomyces cerevisiae (strain ATCC 204508 / S288c) GN=ERG9 PE=1 SV=2	16	9	113.2	187.9	>0.05
High	P53252	Sphingolipid long chain base-responsive protein PIL1 OS=Saccharomyces cerevisiae (strain ATCC 204508 / S288c) GN=PIL1 PE=1 SV=1	50	14	99.6	163.5	>0.05
High	P25349	Flavoprotein-like protein YCP4 OS=Saccharomyces cerevisiae (strain ATCC 204508 / S288c) GN=YCP4 PE=1 SV=1	45	7	101.8	166.9	>0.05
High	P23301	Eukaryotic translation initiation factor 5A-1 OS=Saccharomyces cerevisiae (strain ATCC 204508 / S288c) GN=HYP2 PE=1 SV=3	29	4	52.6	85.9	>0.05
High	P15705	Heat shock protein STI1 OS=Saccharomyces cerevisiae (strain ATCC 204508 / S288c) GN=STI1 PE=1 SV=1	8	4	102.6	167.5	>0.05
High	Q12452	3-keto-steroid reductase OS=Saccharomyces cerevisiae (strain ATCC 204508 / S288c) GN=ERG27 PE=1 SV=1	14	5	121.5	197.6	>0.05
High	P40850	Protein MKT1 OS=Saccharomyces cerevisiae (strain ATCC 204508 / S288c) GN=MKT1 PE=1 SV=2	7	4	48.3	78.3	>0.05
High	P14020	Dolichol-phosphate mannosyltransferase OS=Saccharomyces cerevisiae (strain ATCC 204508 / S288c) GN=DPM1 PE=1 SV=3	26	6	78.3	126.9	>0.05
High	P39925	Mitochondrial respiratory chain complexes assembly protein AFG3 OS=Saccharomyces cerevisiae (strain ATCC 204508 / S288c) GN=AFG3 PE=1 SV=1	10	5	75.5	121.6	>0.05
High	P19414	Aconitate hydratase, mitochondrial OS=Saccharomyces cerevisiae (strain ATCC 204508 / S288c) GN=ACO1 PE=1 SV=2	39	32	50.1	79.6	>0.05
High	P46985	Probable alpha-1,6-mannosyltransferase MNN11 OS=Saccharomyces cerevisiae (strain ATCC 204508 / S288c) GN=MNN11 PE=1 SV=2	7	3	118.5	188	>0.05
High	P49367	Homoaconitase, mitochondrial OS=Saccharomyces cerevisiae (strain ATCC 204508 / S288c) GN=LYS4 PE=1 SV=1	33	17	92.9	146.9	>0.05
High	P53199	Sterol-4-alpha-carboxylate 3-dehydrogenase, decarboxylating OS=Saccharomyces cerevisiae (strain ATCC 204508 / S288c) GN=ERG26 PE=1 SV=1	11	3	115.8	183	>0.05
High	Q06103	26S proteasome regulatory subunit RPN7 OS=Saccharomyces cerevisiae (strain ATCC 204508 / S288c) GN=RPN7 PE=1 SV=3	5	2	75.7	119.5	>0.05
High	P47079	T-complex protein 1 subunit theta OS=Saccharomyces cerevisiae (strain ATCC 204508 / S288c) GN=CCT8 PE=1 SV=1	3	2	100.1	157.3	>0.05
High	P18759	Vesicular-fusion protein SEC18 OS=Saccharomyces cerevisiae (strain ATCC 204508 / S288c) GN=SEC18 PE=1 SV=2	4	3	95.6	149.8	>0.05
High	A6ZKM2	Glutamyl-tRNA(Gln) amidotransferase subunit B, mitochondrial OS=Saccharomyces cerevisiae (strain YJM789) GN=PET112 PE=3 SV=1	6	3	80.7	126.1	>0.05
High	B5VIR6	Genetic interactor of prohibitin 7, mitochondrial OS=Saccharomyces cerevisiae (strain AWRI1631) GN=GEP7 PE=3 SV=1	3	1	177.4	105.6	>0.05
High	P21771	37S ribosomal protein S28, mitochondrial OS=Saccharomyces cerevisiae (strain ATCC 204508 / S288c) GN=MRPS28 PE=1 SV=1	22	6	121.5	72.3	<0.05
High	P07283	Phosphomannomutase OS=Saccharomyces cerevisiae (strain ATCC 204508 / S288c) GN=SEC53 PE=1 SV=1	33	7	167.4	99.6	<0.05
High	P23639	Proteasome subunit alpha type-2 OS=Saccharomyces cerevisiae (strain ATCC 204508 / S288c) GN=PRE8 PE=1 SV=1	14	3	162.4	96.1	<0.05
High	P06106	Homocysteine/cysteine synthase OS=Saccharomyces cerevisiae (strain ATCC 204508 / S288c) GN=MET17 PE=1 SV=3	57	23	154.5	91.2	<0.05
High	P48239	Glutathione S-transferase omega-like 1 OS=Saccharomyces cerevisiae (strain ATCC 204508 / S288c) GN=GTO1 PE=1 SV=1	24	8	165.2	96.9	<0.05
High	B3LLV5	Arginine biosynthesis bifunctional protein ArgJ, mitochondrial OS=Saccharomyces cerevisiae (strain RM11-1a) GN=ARG7 PE=3 SV=1	45	20	162.8	95.2	<0.05
High	P05755	40S ribosomal protein S9-B OS=Saccharomyces cerevisiae (strain ATCC 204508 / S288c) GN=RPS9B PE=1 SV=4	46	11	181.7	105.9	<0.05
High	P37298	Succinate dehydrogenase [ubiquinone] cytochrome b small subunit, mitochondrial OS=Saccharomyces cerevisiae (strain ATCC 204508 / S288c) GN=SDH4 PE=1 SV=1	22	3	63.2	36.8	<0.05
High	P41338	Acetyl-CoA acetyltransferase OS=Saccharomyces cerevisiae (strain ATCC 204508 / S288c) GN=ERG10 PE=1 SV=3	6	2	161.2	93.5	>0.05
High	P00815	Histidine biosynthesis trifunctional protein OS=Saccharomyces cerevisiae (strain ATCC 204508 / S288c) GN=HIS4 PE=1 SV=3	7	5	154	88.3	<0.05
High	P52910	Acetyl-coenzyme A synthetase 2 OS=Saccharomyces cerevisiae (strain ATCC 204508 / S288c) GN=ACS2 PE=1 SV=1	4	2	149.6	85.7	<0.05
High	P22202	Heat shock protein SSA4 OS=Saccharomyces cerevisiae (strain ATCC 204508 / S288c) GN=SSA4 PE=1 SV=3	27	7	108.1	61.9	<0.05
High	P33759	37S ribosomal protein S5, mitochondrial OS=Saccharomyces cerevisiae (strain ATCC 204508 / S288c) GN=MRPS5 PE=1 SV=1	27	6	140.2	80.2	<0.05
High	Q99326	SWIRM domain-containing protein YOR338W OS=Saccharomyces cerevisiae (strain ATCC 204508 / S288c) GN=YOR338W PE=1 SV=1	11	3	202.4	115.5	<0.05
High	P04039	Cytochrome c oxidase polypeptide VIII, mitochondrial OS=Saccharomyces cerevisiae (strain ATCC 204508 / S288c) GN=COX8 PE=1 SV=2	13	1	106.1	60.5	<0.05
High	P81449	ATP synthase subunit e, mitochondrial OS=Saccharomyces cerevisiae (strain ATCC 204508 / S288c) GN=TIM11 PE=1 SV=2	34	3	100.9	57.5	<0.05
High	P36521	54S ribosomal protein L11, mitochondrial OS=Saccharomyces cerevisiae (strain ATCC 204508 / S288c) GN=MRPL11 PE=1 SV=2	14	3	144.8	82.4	>0.05
High	P00359	Glyceraldehyde-3-phosphate dehydrogenase 3 OS=Saccharomyces cerevisiae (strain ATCC 204508 / S288c) GN=TDH3 PE=1 SV=3	56	12	161	102.3	<0.05
High	P39958	Rab GDP-dissociation inhibitor OS=Saccharomyces cerevisiae (strain ATCC 204508 / S288c) GN=GDI1 PE=1 SV=1	4	2	148.3	83	<0.05
High	Q12068	NADPH-dependent methylglyoxal reductase GRE2 OS=Saccharomyces cerevisiae (strain ATCC 204508 / S288c) GN=GRE2 PE=1 SV=1	20	6	183.2	102.4	<0.05
High	P00549	Pyruvate kinase 2 OS=Saccharomyces cerevisiae (strain ATCC 204508 / S288c) GN=CDC19 PE=1 SV=2	11	6	144.2	102.8	<0.05
High	Q03148	Pyridoxal 5'-phosphate synthase subunit SNZ1 OS=Saccharomyces cerevisiae (strain ATCC 204508 / S288c) GN=SNZ1 PE=1 SV=1	13	2	57.9	32.2	<0.05
High	P00925	Enolase 2 OS=Saccharomyces cerevisiae (strain ATCC 204508 / S288c) GN=ENO2 PE=1 SV=2	43	8	127.4	79.7	<0.05
High	P32496	26S proteasome regulatory subunit RPN12 OS=Saccharomyces cerevisiae (strain ATCC 204508 / S288c) GN=RPN12 PE=1 SV=3	9	2	154.3	85.7	<0.05
High	P47085	MEMO1 family protein YJR008W OS=Saccharomyces cerevisiae (strain ATCC 204508 / S288c) GN=YJR008W PE=1 SV=1	20	6	170.2	94.5	<0.05
High	P32945	Serine/threonine-protein phosphatase PPQ OS=Saccharomyces cerevisiae (strain ATCC 204508 / S288c) GN=PPQ1 PE=1 SV=1	7	3	112.8	62.5	<0.05
High	P38230	Probable quinone oxidoreductase OS=Saccharomyces cerevisiae (strain ATCC 204508 / S288c) GN=ZTA1 PE=1 SV=1	15	4	82.9	32	<0.05
High	P14843	Phospho-2-dehydro-3-deoxyheptonate aldolase, phenylalanine-inhibited OS=Saccharomyces cerevisiae (strain ATCC 204508 / S288c) GN=ARO3 PE=1 SV=1	14	4	196.9	75.7	<0.05
High	P22141	Proteasome subunit beta type-4 OS=Saccharomyces cerevisiae (strain ATCC 204508 / S288c) GN=PRE1 PE=1 SV=2	13	2	186.6	71.6	<0.05
High	P36421	Tyrosine--tRNA ligase, cytoplasmic OS=Saccharomyces cerevisiae (strain ATCC 204508 / S288c) GN=TYS1 PE=1 SV=3	8	2	224.6	85.7	<0.05
High	P40186	PHO85 cyclin-7 OS=Saccharomyces cerevisiae (strain ATCC 204508 / S288c) GN=PCL7 PE=1 SV=3	5	1	148.8	56.7	<0.05
High	P53311	Mitochondrial pyruvate carrier 3 OS=Saccharomyces cerevisiae (strain ATCC 204508 / S288c) GN=MPC3 PE=1 SV=1	25	3	130.8	49.5	<0.05
High	P33201	Ribosome assembly factor MRT4 OS=Saccharomyces cerevisiae (strain ATCC 204508 / S288c) GN=MRT4 PE=1 SV=1	14	3	205	75.8	<0.05
High	P04385	Galactokinase OS=Saccharomyces cerevisiae (strain ATCC 204508 / S288c) GN=GAL1 PE=1 SV=4	4	2	19	7	<0.05
High	Q00618	Geranylgeranyl transferase type-2 subunit alpha OS=Saccharomyces cerevisiae (strain ATCC 204508 / S288c) GN=BET4 PE=1 SV=3	5	1	95.3	35	<0.05
High	P43594	MICOS complex subunit MIC19 OS=Saccharomyces cerevisiae (strain ATCC 204508 / S288c) GN=MIC19 PE=1 SV=1	14	2	162.5	59.6	<0.05
High	P40099	5-formyltetrahydrofolate cyclo-ligase OS=Saccharomyces cerevisiae (strain ATCC 204508 / S288c) GN=FAU1 PE=1 SV=1	22	3	244.2	89.5	<0.05
High	P36012	Histone H3-like centromeric protein CSE4 OS=Saccharomyces cerevisiae (strain ATCC 204508 / S288c) GN=CSE4 PE=1 SV=2	9	2	160.2	58.7	<0.05
High	Q04371	Protein-glutamate O-methyltransferase OS=Saccharomyces cerevisiae (strain ATCC 204508 / S288c) GN=YMR027W PE=1 SV=1	3	1	244.7	89.4	<0.05
High	Q03144	Pyridoxal 5'-phosphate synthase subunit SNO1 OS=Saccharomyces cerevisiae (strain ATCC 204508 / S288c) GN=SNO1 PE=1 SV=1	4	1	172.1	61.3	<0.05
High	A6ZRW6	Malate synthase 1, glyoxysomal OS=Saccharomyces cerevisiae (strain YJM789) GN=MLS1 PE=3 SV=1	32	17	154.8	54.7	<0.05
High	P14832	Peptidyl-prolyl cis-trans isomerase OS=Saccharomyces cerevisiae (strain ATCC 204508 / S288c) GN=CPR1 PE=1 SV=3	29	4	149.2	52.6	<0.05
High	P36139	Protein PET10 OS=Saccharomyces cerevisiae (strain ATCC 204508 / S288c) GN=PET10 PE=1 SV=3	13	3	146.2	51.5	<0.05
High	P32656	Glutathione-specific gamma-glutamylcyclotransferase OS=Saccharomyces cerevisiae (strain ATCC 204508 / S288c) GN=GCG1 PE=1 SV=1	5	1	239.2	84.1	<0.05
High	Q04344	Hit family protein 1 OS=Saccharomyces cerevisiae (strain ATCC 204508 / S288c) GN=HNT1 PE=1 SV=2	24	3	163.3	57.3	<0.05
High	O14467	Multiprotein-bridging factor 1 OS=Saccharomyces cerevisiae (strain ATCC 204508 / S288c) GN=MBF1 PE=1 SV=2	26	4	151.7	53	<0.05
High	Q08723	26S proteasome regulatory subunit RPN8 OS=Saccharomyces cerevisiae (strain ATCC 204508 / S288c) GN=RPN8 PE=1 SV=3	7	2	176	61.1	<0.05
High	P38828	Protein LSM12 OS=Saccharomyces cerevisiae (strain ATCC 204508 / S288c) GN=LSM12 PE=1 SV=1	19	3	167.4	57.8	<0.05
High	P34224	Uncharacterized protein YBL059W OS=Saccharomyces cerevisiae (strain ATCC 204508 / S288c) GN=YBL059W PE=1 SV=1	12	2	172.1	59.2	<0.05
High	P02309	Histone H4 OS=Saccharomyces cerevisiae (strain ATCC 204508 / S288c) GN=HHF1 PE=1 SV=2	37	4	150.3	51.7	<0.05
High	P38523	GrpE protein homolog, mitochondrial OS=Saccharomyces cerevisiae (strain ATCC 204508 / S288c) GN=MGE1 PE=1 SV=1	5	2	168.8	57.8	<0.05
High	P36534	54S ribosomal protein L40, mitochondrial OS=Saccharomyces cerevisiae (strain ATCC 204508 / S288c) GN=MRPL40 PE=1 SV=2	16	4	137.6	47	>0.05
High	Q99296	Uncharacterized protein YLR149C OS=Saccharomyces cerevisiae (strain ATCC 204508 / S288c) GN=YLR149C PE=1 SV=1	6	4	162.7	55.5	>0.05
High	Q12458	Putative reductase 1 OS=Saccharomyces cerevisiae (strain ATCC 204508 / S288c) GN=YPR1 PE=1 SV=1	8	2	165.7	56.4	>0.05
High	O74700	Mitochondrial import inner membrane translocase subunit TIM9 OS=Saccharomyces cerevisiae (strain ATCC 204508 / S288c) GN=TIM9 PE=1 SV=1	16	1	176.5	59.9	>0.05
High	P21306	ATP synthase subunit epsilon, mitochondrial OS=Saccharomyces cerevisiae (strain ATCC 204508 / S288c) GN=ATP15 PE=1 SV=2	42	2	89	30.2	>0.05
High	P00128	Cytochrome b-c1 complex subunit 7 OS=Saccharomyces cerevisiae (strain ATCC 204508 / S288c) GN=QCR7 PE=1 SV=2	59	7	100	33.9	>0.05
High	P48589	40S ribosomal protein S12 OS=Saccharomyces cerevisiae (strain ATCC 204508 / S288c) GN=RPS12 PE=1 SV=1	27	5	201	67.3	>0.05
High	P17649	4-aminobutyrate aminotransferase OS=Saccharomyces cerevisiae (strain ATCC 204508 / S288c) GN=UGA1 PE=1 SV=2	5	3	140.4	46.4	>0.05
High	P10963	Phosphoenolpyruvate carboxykinase [ATP] OS=Saccharomyces cerevisiae (strain ATCC 204508 / S288c) GN=PCK1 PE=1 SV=2	11	4	144.8	47.8	>0.05
High	P61830	Histone H3 OS=Saccharomyces cerevisiae (strain ATCC 204508 / S288c) GN=HHT1 PE=1 SV=2	13	3	137.6	45.3	>0.05
High	Q12487	54S ribosomal protein L23, mitochondrial OS=Saccharomyces cerevisiae (strain ATCC 204508 / S288c) GN=MRPL23 PE=1 SV=1	13	2	98.8	32.4	>0.05
High	P42936	Putative elongation factor 1 gamma homolog OS=Saccharomyces cerevisiae (strain ATCC 204508 / S288c) GN=YGR201C PE=4 SV=3	15	3	149.2	48.8	>0.05
High	Q2V2P9	Uncharacterized protein YDR119W-A OS=Saccharomyces cerevisiae (strain ATCC 204508 / S288c) GN=YDR119W-A PE=4 SV=1	18	2	85.9	27.6	>0.05
High	P00427	Cytochrome c oxidase subunit 6, mitochondrial OS=Saccharomyces cerevisiae (strain ATCC 204508 / S288c) GN=COX6 PE=1 SV=1	35	6	132.6	42.6	>0.05
High	Q01519	Cytochrome c oxidase subunit 6B OS=Saccharomyces cerevisiae (strain ATCC 204508 / S288c) GN=COX12 PE=1 SV=2	19	1	73.2	22	>0.05
High	P38910	10 kDa heat shock protein, mitochondrial OS=Saccharomyces cerevisiae (strain ATCC 204508 / S288c) GN=HSP10 PE=1 SV=1	46	5	141.8	42.6	>0.05
High	P08679	Citrate synthase, peroxisomal OS=Saccharomyces cerevisiae (strain ATCC 204508 / S288c) GN=CIT2 PE=1 SV=1	52	20	216.2	64	>0.05
High	A6ZTA5	Altered inheritance of mitochondria protein 46, mitochondrial OS=Saccharomyces cerevisiae (strain YJM789) GN=AIM46 PE=3 SV=1	15	3	235.1	68.3	>0.05
High	P40515	Mitochondria fission 1 protein OS=Saccharomyces cerevisiae (strain ATCC 204508 / S288c) GN=FIS1 PE=1 SV=1	32	4	113.7	30.9	>0.05
High	P47052	Succinate dehydrogenase [ubiquinone] flavoprotein subunit 2, mitochondrial OS=Saccharomyces cerevisiae (strain ATCC 204508 / S288c) GN=YJL045W PE=3 SV=1	3	1	108.6	19.1	>0.05
